# Adapting a gas chromatograph for use as a testing chamber for thermal ecology experiments

**DOI:** 10.1101/2025.05.22.655604

**Authors:** Gabriel Zilnik, Miles T. Casey, Paul V. Merten, Scott Machtley, James R. Hagler

## Abstract

1. Temperature impacts many aspects of species biology and ecology. A continuing struggle for studies in thermal ecology is accurate assessment of critical thermal maxima *CT*_max_. Identifying when loss of equilibrium (LOE) occurs has been criticized for being too subjective. This is particularly true of small organisms, such as insects, where the loss of coordination can be difficult to observe. As such, ecologists have often used lack of movement as a proxy for LOE.
2. Here, we designed, tested, and present a guide to recycling surplus gas chromatographs for use as a thermal chamber that allows accurate and high throughput assessment of *CT*_max_ at relatively low cost.
3. We found the GC to be an adequate heating chamber for thermal experiments. Installation of a rotating rack that can hold glass observation vials allows for rapid identification of loss of equilibrium in subjects. We evaluated the *CT*_max_ of a common generalist predator in the Arizona cotton agroecosystem, *Collops vittatus*. Additional tests of static heat exposure also revealed that this chamber can be used for assessing the impacts of heat stress on predatory behavior.
4. We hope to encourage other ecologists to use this guide to recycle surplus laboratory equipment for use in thermal ecology studies. We believe that our thermal insect carousel can be used for *CT*_max_, lethal temperature, and behavioral bioassays.
