## Supplementary material for "Adapting a gas chromatograph for use as a testing chamber for thermal ecology experiments": TIC Stability Test data

Temp	Time	Room	Average	Var	Dev
30	0	23	30.2	0.03	0.2
30	1	23.6	30.2	0.03	0.2
30	2	25.2	30.2	0.03	0.2
30	3	25.9	31.0	0.03	1.0
30	4	24.7	30.4	0.03	0.4
30	5	24.9	30.5	0.03	0.5
30	6	25.2	30.6	0.03	0.6
30	7	25.01	30.7	0.02	0.7
30	8	25.4	30.8	0.02	0.8
35	0	22	34.8	0.23	-0.2
35	1	24.4	35.1	0.03	0.1
35	2	25	35.2	0.04	0.2
35	3	25.6	35.1	0.04	0.1
35	4	22.9	35.2	0.06	0.2
35	5	21.7	35.2	0.06	0.2
35	6	22.1	35.2	0.05	0.2
35	7	22.4	35.2	0.05	0.2
35	8	23.4	35.2	0.04	0.2
40	0	23	40.2	0.08	0.2
40	1	25.1	40.1	0.06	0.1
40	2	25.7	40.1	0.06	0.1
40	3	22.6	40.2	0.08	0.2
40	4	22.22	40.2	0.08	0.2
40	5	24.6	40.1	0.05	0.1
40	6	25.4	40.1	0.05	0.1
40	7	24.8	40.1	0.05	0.1
40	8	23.2	40.2	0.08	0.2
45	0	22.4	44.8	0.04	-0.2
45	1	23.5	45.1	0.09	0.1
45	2	24.5	45.1	0.10	0.1
45	3	25.7	45.1	0.08	0.1
45	4	26.3	45.1	0.08	0.1
45	5	23.7	45.2	0.11	0.2
45	6	23.3	45.1	0.11	0.1
45	7	22.2	45.1	0.11	0.1
45	8	22.4	45.1	0.10	0.1
50	0	22.4	50.7	0.19	0.7
50	1	26.1	50.9	0.11	0.9
50	2	25.2	51.0	0.14	1.0
50	3	25.8	51.0	0.14	1.0
50	4	25.9	51.0	0.13	1.0
50	5	23.7	51.1	0.16	1.1
50	6	22.8	51.1	0.16	1.1
50	7	22.9	51.0	0.16	1.0
50	8	22.2	51.0	0.16	1.0
55	0	22.6	55.0	0.28	0.0
55	1	23.7	55.0	0.19	0.0
55	2	24.3	55.0	0.18	0.0
55	3	25.6	55.0	0.17	0.0
55	4	26.3	55.0	0.16	0.0
55	5	27.2	55.0	0.15	0.0
55	6	24.2	55.1	0.20	0.1
55	7	23	55.0	0.21	0.0
55	8	22.2	55.0	0.21	0.0
60	0	26	59.7	0.18	-0.3
60	1	24.2	59.8	0.21	-0.2
60	2	24.5	59.9	0.24	-0.1
60	3	24.4	59.9	0.24	-0.1
60	4	24.6	59.9	0.24	-0.1
60	5	25	59.9	0.23	-0.1
60	6	25.12	59.9	0.23	-0.1
60	7	25	59.9	0.23	-0.1
60	8	24.9	59.9	0.24	-0.1
