## Supplementary material for "Adapting a gas chromatograph for use as a testing chamber for thermal ecology experiments": Collops Stress Test data

Species	Start	Finish	Percent Consumed	Sex	Temp	Treatment
Collops vittatus	50	44	0.12	M	45	No Stress
Collops vittatus	60	60	0	F	45	No Stress
Collops vittatus	62	38	0.387096774	M	45	No Stress
Collops vittatus	77	67	0.12987013	F	45	No Stress
Collops vittatus	59	51	0.13559322	M	45	No Stress
Collops vittatus	65	65	0	M	45	No Stress
Collops vittatus	61	36	0.409836066	M	45	No Stress
Collops vittatus	66	64	0.03030303	M	45	No Stress
Collops vittatus	75	70	0.066666667	M	45	No Stress
Collops vittatus	53	29	0.452830189	M	45	No Stress
Collops vittatus	53	46	0.132075472	M	45	No Stress
Collops vittatus	63	47	0.253968254	M	45	No Stress
Collops vittatus	69	69	0	F	45	No Stress
Collops vittatus	54	39	0.277777778	F	45	No Stress
Collops vittatus	61	61	0	F	45	No Stress
Collops vittatus	64	41	0.359375	F	45	No Stress
Collops vittatus	74	62	0.162162162	F	45	No Stress
Collops vittatus	54	53	0.018518519	F	45	No Stress
Collops vittatus	62	49	0.209677419	F	45	No Stress
Collops vittatus	68	52	0.235294118	F	45	No Stress
Collops vittatus	54	43	0.203703704	F	45	No Stress
Collops vittatus	55	52	0.054545455	F	45	No Stress
Collops vittatus	50	50	0	F	45	Stress
Collops vittatus	62	62	0	F	45	Stress
Collops vittatus	54	54	0	F	45	Stress
Collops vittatus	68	68	0	F	45	Stress
Collops vittatus	65	65	0	F	45	Stress
Collops vittatus	61	61	0	F	45	Stress
Collops vittatus	66	64	0.03030303	F	45	Stress
Collops vittatus	55	49	0.109090909	M	45	Stress
Collops vittatus	50	50	0	M	45	Stress
Collops vittatus	57	53	0.070175439	M	45	Stress
Collops vittatus	54	54	0	M	45	Stress
Collops vittatus	56	56	0	M	45	Stress
Collops vittatus	61	58	0.049180328	M	45	Stress
Collops vittatus	52	51	0.019230769	M	45	Stress
Collops vittatus	54	54	0	M	45	Stress
Collops vittatus	81	81	0	M	45	Stress
Collops vittatus	62	61	0.016129032	M	45	Stress
Collops vittatus	55	55	0	F	45	Stress
Collops vittatus	52	52	0	F	45	Stress
Collops vittatus	71	71	0	F	45	Stress
